# Tumor-derived FXII engages the intrinsic coagulation cascade to support breast cancer liver metastasis

**DOI:** 10.64898/2026.06.03.729507

**Authors:** J. Garcia-Lerena, JR. Jhan, N. Talukdar, J. Vusich, M.M. Ortiz, A.J. Schulte, M. Atkins, D. Patel, D. Hollern, M. Quackenbush, B. To, S. Marei, W. Hui, Y. Lu, T. Kiki-Teboum, MJ Flick, B. Chen, J. Luyendyk, E. Andrechek

## Abstract

Metastasis is the leading cause of death in breast cancer, yet the mechanisms controlling organotropism are not well defined. Coagulation has emerged as a biologically relevant contributor to metastatic progression, but mechanisms linking pro-thrombotic phenotypes to organ-specific metastasis remain unresolved, significantly hindering the development of novel treatments. Here, a serial transplantation approach was used to enrich for liver organotropism from a spontaneous mouse mammary tumor model with occasional liver and lymph node metastasis. Comparative transcriptomics between the enriched liver and lymph node metastases revealed strong upregulation of coagulation in liver metastases, due in part to loss of repression of FXII with knockout of the E2F5 transcription factor. *In vitro* clotting assays demonstrated that tumor-derived FXII was sufficient to induce fibrin(ogen) clot formation. Moreover, liver metastatic cells exhibit elevated lipid peroxide levels and impaired lipid droplet formation associated with a pro-coagulant phenotype. Inhibition of coagulation with low molecular weight heparin reduced the presence of circulating tumor cells and suppressed liver metastasis in the mouse model. Human electronic health record data supported the translational relevance of these findings. Together, these data reveal a new mouse model where loss of E2F5 has resulted in tumors with elevated expression of FXII that have a propensity for liver metastasis and illustrates that anti-coagulation dramatically reduces the liver-specific metastasis in breast cancer.

**Highlights:**

E2F5 conditional knockout model develops breast tumors with liver tropism
Liver metastasis hijacks the intrinsic coagulation cascade mediated by tumor-derived FXII
Liver metastatic cells displayed lipid metabolic alterations that contributed to a pro-coagulant phenotype
Low molecular weight heparin blocks liver metastasis and significantly reduces circulating tumor cells
