## Supplemental Table 1 for "Tumor-derived FXII engages the intrinsic coagulation cascade to support breast cancer liver metastasis"

### Sheet: Sheet1
Hepatocyte identity module
Core hepatocyte lineage / differentiation	FOXA2, ONECUT1, CEBPA, RXRA, NR1H4
Urea cycle / ammonia	CPS1, OTC, ASS1, ASL, ARG1, NAGS, SLC25A15
Molecular uptake/transport	SLC10A1, SLC22A1, SLC22A7, SLC13A2, SLC2A2, AQP9, ABCC2, ABCB11, SLC51A, SLC51B
Carbohydrate / gluconeogenesis	G6PC, PCK1, GK, GCK, SLC37A4
Hepatocyte-enriched enzymes	GLUL, GLS2, GPT, GOT1, SDS, HAL, CTH, HPD, PAH, FTCD, MAT1A, GNMT, BHMT
