## Supplemental Table 4 for "Tumor-derived FXII engages the intrinsic coagulation cascade to support breast cancer liver metastasis"

### Sheet: Sheet1
ICP-MS Parameters (Tofwerk S2)
Parameter	Unit	Value
RF Power	W	1550
Sampling Depth	mm	4.9
Cone Material	Nickel	-
Cone Insert (STD)	mm	3.5
Plasma Gas Flow	L/min	14
Auxillary Gas Flow	L/min	8
Nebulizer Gas Flow	L/min	0.9 - 1.0
Measurement Mode	CCT Mode	-
CCT Gas Flow (100% He)	mL/min	5
CCT Focus lens	V	-19.5
CCT Entry Lens	V	-180
CCT Mass	V	150
CCT Bias	V	-27
CCT Exit Lens	V	-200
Time-of-Flight Parameters (Tofwerk S2)
Parameter	Unit	Value
m/z range	amu	14 - 256
Resolution	m/Δm	1000
ODG Settings	ms	20
Notch Bias	V	-80
Notch (40 amu)	V	1.5
Notch (156 amu)	V	0.8
Notch (28 amu)	V	1.5
Notch (15.8 amu)	V	3
Laser Ablation Parameters (ESL Bioimage 266 nm)
Parameter	Unit	Value
Spot Size	µm	10
Interline Distance (y)	µm	10
Overlap (x)	µm	5
Repetition Rate	Hz	125
Laser Power	%	60
Laser Fluence	J/cm2	20
Sample Energy	mJ
Imaging Cup Flow Rate (He)	mL/min	300
Imaging Chamber Flow Rate (He)	mL/min	300
PEEK Tubing I.D.	mm	1
